# Whole Genome Sequencing-based Characterization of Human Genome Variation and Mutation Burden in Botswana

**DOI:** 10.1101/2020.12.15.422821

**Authors:** Prisca K. Thami, Wonderful T. Choga, Delesa D. Mulisa, Collet Dandara, Andrey K. Shevchenko, Melvin M. Leteane, Vlad Novitsky, Stephen J. O’Brien, Myron Essex, Simani Gaseitsiwe, Emile R. Chimusa

## Abstract

The study of human genome variations can contribute towards understanding population diversity and the genetic aetiology of health-related traits. We sought to characterise human genomic variations of Botswana in order to assess diversity and elucidate mutation burden in the population using whole genome sequencing. Whole genome sequences of 390 unrelated individuals from Botswana were available for computational analysis. The sequences were mapped to the human reference genome GRCh38. Population joint variant calling was performed using Genome Analysis Tool Kit (GATK) and BCFTools. Variant characterisation was achieved by annotating the variants with a suite of databases in ANNOVAR and snpEFF. The genomic architecture of Botswana was delineated through principal component analysis, structure analysis and F_ST_. We identified a total of 27.7 million unique variants. Variant prioritisation revealed 24 damaging variants with the most damaging variants being *ACTRT2* rs3795263, *HOXD12* rs200302685, *ABCB5* rs111647033, *ATP8B4* rs77004004 and *ABCC12* rs113496237. We observed admixture of the Khoe-San, Niger-Congo and European ancestries in the population of Botswana, however population substructure was not observed. This exploration of whole genome sequences presents a comprehensive characterisation of human genomic variations in the population of Botswana and their potential in contributing to a deeper understanding of population diversity and health in Africa and the African diaspora.
