## Supplementary material for "Whole Genome Sequencing-based Characterization of Human Genome Variation and Mutation Burden in Botswana": Supplemetary Table S6

### Sheet: Table S6
Table S6. Pairwise comparison of runs of homozygosity (ROH) between the Botswana HIV+/HIV- group and other world-wide ethnic groups
	ASO	ASS	AA	AC	AS	LA	ASC	KS	BW_HIV+	BW_HIV-	NCB	NCBS	NCVN	NCW	EC	EN	ES	EU	EA	SA	UKI	USI
ASO	1	6.894e-11	1.208e-07	8.382e-05	3.492e-14	5.875e-16	1.169e-11	4.74e-12	2.204e-11	4.052e-11	4.105e-05	8.952e-13	0.00149	0.0027	5.82e-14	3.492e-14	9.934e-16	3.492e-14	2.2e-16	1.877e-15	1.175e-15	2.771e-14
ASS	6.894e-11	1	6.39e-12	3.708e-12	1.133e-12	1.739e-14	0.1214	1.829e-06	0.8296	0.8344	5.426e-06	0.01651	1.034e-07	4.268e-10	4.024e-13	2.575e-13	1.18e-14	2.575e-13	1.957e-15	3.822e-14	1.363e-14	2.104e-13
AA	1.208e-07	6.39e-12	1	0.0005883	2.2e-16	2.2e-16	2.2e-16	2.2e-16	2.2e-16	2.2e-16	2.2e-16	2.2e-16	2.2e-16	4.522e-05	2.2e-16	2.2e-16	2.2e-16	2.2e-16	2.2e-16	2.2e-16	2.2e-16	2.2e-16
AC	8.382e-05	3.708e-12	0.0005883	1	2.2e-16	2.2e-16	2.2e-16	2.2e-16	2.2e-16	2.2e-16	2.2e-16	2.2e-16	2.2e-16	0.3998	2.2e-16	2.2e-16	2.2e-16	2.2e-16	2.2e-16	2.2e-16	2.2e-16	2.2e-16
AS	3.492e-14	1.133e-12	2.2e-16	2.2e-16	1	9.584e-16	1.429e-05	0.3333	2.2e-16	2.2e-16	2.2e-16	2.2e-16	2.2e-16	2.2e-16	1.742e-11	5.878e-14	3.327e-12	8.509e-11	2.2e-16	0.01626	5.837e-08	3.022e-08
LA	5.875e-16	1.739e-14	2.2e-16	2.2e-16	9.584e-16	1	3.831e-14	6.253e-14	2.2e-16	2.2e-16	2.2e-16	2.2e-16	2.2e-16	2.2e-16	0.9636	0.02205	7.092e-05	0.1339	1.178e-14	2.2e-16	1.239e-07	3.273e-05
ASC	1.169e-11	0.1214	2.2e-16	2.2e-16	1.429e-05	3.831e-14	1	0.005752	0.01404	0.006569	3.381e-12	0.2938	2.614e-13	2.2e-16	2.83e-10	3.575e-12	4.771e-11	6.661e-10	2.2e-16	1.149e-07	7.702e-11	5.806e-09
KS	4.74e-12	1.829e-06	2.2e-16	2.2e-16	0.3333	6.253e-14	0.005752	1	6.749e-16	3.576e-16	2.2e-16	4.032e-11	2.2e-16	2.2e-16	6.13e-12	2.2e-16	3.841e-09	1.236e-09	2.2e-16	0.03759	1.77e-06	6.233e-06
BW_HIV+	2.204e-11	0.8296	2.2e-16	2.2e-16	2.2e-16	2.2e-16	0.01404	6.749e-16	1	0.3728	2.2e-16	0.004372	2.2e-16	2.2e-16	2.2e-16	2.2e-16	2.2e-16	2.2e-16	2.2e-16	2.2e-16	2.2e-16	2.2e-16
BW_HIV-	4.052e-11	0.8344	2.2e-16	2.2e-16	2.2e-16	2.2e-16	0.006569	3.576e-16	0.3728	1	2.2e-16	0.0002007	2.2e-16	2.2e-16	2.2e-16	2.2e-16	2.2e-16	2.2e-16	2.2e-16	2.2e-16	2.2e-16	2.2e-16
NCB	4.105e-05	5.426e-06	2.2e-16	2.2e-16	2.2e-16	2.2e-16	3.381e-12	2.2e-16	2.2e-16	2.2e-16	1	2.2e-16	0.0008643	2.2e-16	2.2e-16	2.2e-16	2.2e-16	2.2e-16	2.2e-16	2.2e-16	2.2e-16	2.2e-16
NCBS	8.952e-13	0.01651	2.2e-16	2.2e-16	2.2e-16	2.2e-16	0.2938	4.032e-11	0.004372	0.0002007	2.2e-16	1	2.2e-16	2.2e-16	2.2e-16	2.2e-16	2.2e-16	2.2e-16	2.2e-16	2.2e-16	2.2e-16	2.2e-16
NCVN	0.00149	1.034e-07	2.2e-16	2.2e-16	2.2e-16	2.2e-16	2.614e-13	2.2e-16	2.2e-16	2.2e-16	0.0008643	2.2e-16	1	2.2e-16	2.2e-16	2.2e-16	2.2e-16	2.2e-16	2.2e-16	2.2e-16	2.2e-16	2.2e-16
NCW	0.0027	4.268e-10	4.522e-05	0.3998	2.2e-16	2.2e-16	2.2e-16	2.2e-16	2.2e-16	2.2e-16	2.2e-16	2.2e-16	2.2e-16	1	2.2e-16	2.2e-16	2.2e-16	2.2e-16	2.2e-16	2.2e-16	2.2e-16	2.2e-16
EC	5.82e-14	4.024e-13	2.2e-16	2.2e-16	1.742e-11	0.9636	2.83e-10	6.13e-12	2.2e-16	2.2e-16	2.2e-16	2.2e-16	2.2e-16	2.2e-16	1	2.953e-13	5.672e-13	1.735e-05	2.2e-16	2.2e-16	8.283e-05	1.029e-14
EN	3.492e-14	2.575e-13	2.2e-16	2.2e-16	5.878e-14	0.02205	3.575e-12	2.2e-16	2.2e-16	2.2e-16	2.2e-16	2.2e-16	2.2e-16	2.2e-16	2.953e-13	1	2.2e-16	2.2e-16	2.2e-16	2.2e-16	5.276e-09	2.2e-16
ES	9.934e-16	1.18e-14	2.2e-16	2.2e-16	3.327e-12	7.092e-05	4.771e-11	3.841e-09	2.2e-16	2.2e-16	2.2e-16	2.2e-16	2.2e-16	2.2e-16	5.672e-13	2.2e-16	1	7.244e-05	2.2e-16	2.2e-16	0.005002	0.07722
EU	3.492e-14	2.575e-13	2.2e-16	2.2e-16	8.509e-11	0.1339	6.661e-10	1.236e-09	2.2e-16	2.2e-16	2.2e-16	2.2e-16	2.2e-16	2.2e-16	1.735e-05	2.2e-16	7.244e-05	1	2.2e-16	2.608e-15	0.001876	4.85e-07
EA	2.2e-16	1.957e-15	2.2e-16	2.2e-16	2.2e-16	1.178e-14	2.2e-16	2.2e-16	2.2e-16	2.2e-16	2.2e-16	2.2e-16	2.2e-16	2.2e-16	2.2e-16	2.2e-16	2.2e-16	2.2e-16	1	2.2e-16	2.2e-16	2.2e-16
SA	1.877e-15	3.822e-14	2.2e-16	2.2e-16	0.01626	2.2e-16	1.149e-07	0.03759	2.2e-16	2.2e-16	2.2e-16	2.2e-16	2.2e-16	2.2e-16	2.2e-16	2.2e-16	2.2e-16	2.608e-15	2.2e-16	1	1.274e-06	2.556e-09
UKI	1.175e-15	1.363e-14	2.2e-16	2.2e-16	5.837e-08	1.239e-07	7.702e-11	1.77e-06	2.2e-16	2.2e-16	2.2e-16	2.2e-16	2.2e-16	2.2e-16	8.283e-05	5.276e-09	0.005002	0.001876	2.2e-16	1.274e-06	1	0.2356
USI	2.771e-14	2.104e-13	2.2e-16	2.2e-16	3.022e-08	3.273e-05	5.806e-09	6.233e-06	2.2e-16	2.2e-16	2.2e-16	2.2e-16	2.2e-16	2.2e-16	1.029e-14	2.2e-16	0.07722	4.85e-07	2.2e-16	2.556e-09	0.2356	1
African-American: AA
African-Caribbean: AC
Afro-Asiatic: AS
Afro-Asiatic Cushitic: ASC
Afro-Asiatic Omotic: ASO
Afro-Asiatic Semitic: ASS
BW CASES: BW_HIV+
BW CONTROLS: BW_HIV-
East Asian: EA
European North: EN
European South: ES
European USA: EU
European center: EC
Khoe-San: KS
Latin American: LA
Niger-Congo Bantu South: NCBS
Niger-Congo Bantu: NCB
Niger-Congo Volta Niger: NCVN
Niger-Congo West: NCW
South Asian: SA
UK Indian: UKI
USA Indian: USI
